# The evolution of genomic, transcriptomic, and single-cell protein markers of metastatic upper tract urothelial carcinoma

**DOI:** 10.1101/2021.11.16.468622

**Authors:** Kentaro Ohara, André Figueiredo Rendeiro, Bhavneet Bhinder, Kenneth Wha Eng, Hiranmayi Ravichandran, David Pisapia, Aram Vosoughi, Evan Fernandez, Kyrillus S. Shohdy, Jyothi Manohar, Shaham Beg, David Wilkes, Brian D. Robinson, Francesca Khani, Rohan Bareja, Scott T. Tagawa, Andrea Sboner, Olivier Elemento, Bishoy M. Faltas, Juan Miguel Mosquera

**Affiliations:** Department of Pathology and Laboratory Medicine, Weill Cornell Medicine, New York, NY 10065, USA; Englander Institute for Precision Medicine, Weill Cornell Medicine, New York, NY 10021, USA; Department of Physiology and Biophysics, Weill Cornell Medicine, 1300 York Avenue New York, NY 10065, USA; Institute for Computational Biomedicine, Weill Cornell Medicine, 1305 York Avenue, New York, NY, 10021, USA; Sandra and Edward Meyer Cancer Center at Weill Cornell Medicine, New York, NY 10065, USA; Department of Medicine, Division of Hematology and Medical Oncology, Weill Cornell Medicine, New York, NY 10065, USA; Department of Cell and Developmental Biology, Weill Cornell Medicine, New York, NY 10065, USA

## Abstract

The molecular characteristics of metastatic upper tract urothelial carcinoma (UTUC) are unknown. The genomic and transcriptomic differences between primary and metastatic UTUC is not well described either. We combined whole-exome sequencing, RNA-sequencing, and Imaging Mass Cytometry^™^ (IMC^™^) of 44 tumor samples from 28 patients with high-grade primary and metastatic UTUC. IMC enables spatially resolved single-cell analyses to examine the evolution of cancer cell, immune cell, and stromal cell markers using mass cytometry with lanthanide metal-conjugated antibodies. We discovered that actionable genomic alterations are frequently discordant between primary and metastatic UTUC tumors in the same patient. In contrast, molecular subtype membership and immune depletion signature were stable across primary and matched metastatic UTUC. Molecular and immune subtypes were consistent between bulk RNA-sequencing and mass cytometry of protein markers from 340,798 single-cells. Molecular subtyping at the single cell level was highly conserved between primary and metastatic UTUC tumors within the same patient.
