## Supplementary table 1 for "The evolution of genomic, transcriptomic, and single-cell protein markers of metastatic upper tract urothelial carcinoma"

### Sheet: Supplementary table 1
Case.ID	Sample.ID	WES	RNA-seq	IMC	Tissue collection site	Primary/Metastasis	Gender	Smoking history	Chemotherapy history	Immunotherapy history	Prior history of bladder cancer	pT	CLONET_Purity_estimate	Histology_Purity_estimate	Consensus	T-cell sigature
WCM006	WCM006_P	Y	N	N	Renal pelvis	Primary	Female	Former	N	N	N	pT4	55	70	NA	NA
WCM010	WCM010_M1	Y	Y	Y	Lymph node	Metastasis	Female	Former	Y	Y	N	NA	98	90	LumU	Depleted
WCM010	WCM010_M2	Y	Y	Y	Lymph node	Metastasis	Female	Former	Y	Y	N	NA	73	80	LumP	Depleted
WCM010	WCM010_M3	Y	Y	Y	Lymph node	Metastasis	Female	Former	Y	Y	N	NA	85	80	LumP	Depleted
WCM010	WCM010_P	Y	Y	Y	Renal pelvis	Primary	Female	Former	Y	Y	N	pT1	95	80	LumP	Depleted
WCM016	WCM016_M	Y	N	N	Lung	Metastasis	Male	Former	Y	N	Y	NA	57	60	NA	NA
WCM016	WCM016_P	Y	N	N	Renal pelvis	Primary	Male	Former	Y	N	Y	pT1	50	70	NA	NA
WCM018	WCM018_M	Y	N	N	Lung	Metastasis	Male	Former	N	N	Y	NA	47	80	NA	NA
WCM019	WCM019_P	Y	N	N	Ureter	Primary	Male	Former	N	N	Y	pT3	NA	70	NA	NA
WCM022	WCM022_P	Y	N	N	Renal pelvis	Primary	Male	Former	Y	N	N	pT1	36	90	NA	NA
WCM081	WCM081_P	Y	N	N	Renal pelvis	Primary	Male	Former	N	N	Y	pT3	84	90	NA	NA
WCM082	WCM082_M	Y	N	N	Retroperitoneum	Local recurrence	Male	Former	N	N	N	NA	26	40	NA	NA
WCM083	WCM083_M	Y	N	N	Lymph node	Metastasis	Female	Never	N	N	N	NA	37	30	NA	NA
WCM084	WCM084_P	Y	N	N	Renal pelvis	Primary	Female	Former	N	N	N	pT2	56	80	NA	NA
WCM085	WCM085_M	N	Y	Y	Lymph node	Metastasis	Male	Former	N	N	N	NA	NA	80	Ba/Sq	Inflamed
WCM085	WCM085_P	N	Y	Y	Renal pelvis	Primary	Male	Former	N	N	N	pT4	NA	80	Ba/Sq	Inflamed
WCM031	WCM031_M1	Y	Y	Y	Liver	Metastasis	Female	Former	Y	N	Y	NA	65	50	Stroma-rich	Depleted
WCM031	WCM031_M2	Y	Y	N	Liver	Metastasis	Female	Former	Y	N	Y	NA	NA	30	LumU	Depleted
WCM031	WCM031_P	Y	N	Y	Renal pelvis	Primary	Female	Former	N	N	Y	pT3	24	80	NA	NA
WCM045	WCM045_M	Y	N	N	Mediastinum	Metastasis	Male	Former	Y	N	Y	NA	NA	30	NA	NA
WCM045	WCM045_P	Y	N	N	Renal pelvis	Primary	Male	Former	Y	N	Y	pT4	NA	30	NA	NA
WCM053	WCM053_M	Y	Y	Y	Lung	Metastasis	Male	Never	Y	N	N	NA	58	95	Ba/Sq	Inflamed
WCM053	WCM053_P	Y	N	Y	Renal pelvis	Primary	Male	Never	N	N	N	pT3	80	95	NA	NA
WCM052	WCM052_M	Y	N	N	Lymph node	Metastasis	Male	Former	N	N	Y	NA	70	70	NA	NA
WCM052	WCM052_P	Y	N	N	Ureter	Primary	Male	Former	N	N	Y	pT1	84	80	NA	NA
WCM054	WCM054_P	Y	Y	N	Renal pelvis	Primary	Male	Former	Y	N	N	pT1	92	90	LumP	Depleted
WCM054	WCM054_P	Y	N	N	Renal pelvis	Primary	Male	Former	N	N	N	pT1	85	80	NA	NA
WCM056	WCM056_P	Y	Y	N	Renal pelvis	Primary	Female	Never	N	N	N	pT0	97	90	LumP	Depleted
WCM057	WCM057_M	Y	N	N	Lymph node	Metastasis	Female	Former	N	N	N	NA	67	80	NA	NA
WCM065	WCM065_P	Y	N	N	Ureter	Primary	Male	Former	N	N	Y	pT1	85	70	NA	NA
WCM066	WCM066_P	Y	N	N	Ureter	Primary	Male	Former	N	N	Y	pT3	27	60	NA	NA
WCM068	WCM068_M1	Y	Y	N	Adrenal gland	Metastasis	Male	Former	N	N	N	NA	84	90	LumP	Depleted
WCM068	WCM068_M2	Y	Y	Y	Peritoneum	Metastasis	Male	Former	N	N	N	NA	74	90	LumP	Depleted
WCM068	WCM068_P	Y	Y	Y	Renal pelvis	Primary	Male	Former	N	N	N	pT4	87	80	LumP	Depleted
WCM071	WCM071_P1	Y	N	N	Renal pelvis	Primary	Male	Former	N	N	Y	pT3	84	80	NA	NA
WCM071	WCM071_P2	Y	N	N	Ureter	Primary	Male	Former	N	N	Y	pT3	78	80	NA	NA
WCM071	WCM071_P3	Y	N	N	Renal pelvis	Primary	Male	Former	N	N	Y	pT3	80	80	NA	NA
WCM072	WCM072_P	Y	N	N	Ureter	Primary	Male	Former	N	N	N	pT3	61	70	NA	NA
WCM073	WCM073_P	Y	N	N	Renal pelvis	Primary	Male	Former	Y	N	N	pTa	65	90	NA	NA
WCM075	WCM075_P	Y	Y	N	Renal pelvis	Primary	Female	Never	N	N	N	pT1	98	90	LumP	Depleted
WCM078	WCM078_M1	Y	Y	Y	Bone	Metastasis	Male	Former	N	N	N	NA	72	80	LumU	Inflamed
WCM078	WCM078_M2	Y	N	N	Retroperitoneum	Local recurrence	Male	Former	N	N	N	NA	55	60	NA	NA
WCM079	WCM079_M	Y	Y	Y	Lung	Metastasis	Female	Former	Y	N	Y	NA	19	60	LumP	Depleted
WCM080	WCM080_P	Y	N	N	Ureter	Primary	Male	Never	Y	N	N	pT1	47	40	NA	NA
