## Supplementary table 2 for "The evolution of genomic, transcriptomic, and single-cell protein markers of metastatic upper tract urothelial carcinoma"

### Sheet: Supplementary table 2
Immune-related genes
MIR650
IGJ
IGLL5
CXCL10
CXCL9
LYZ
UBD
C1S
C1QB
CXCL13
C1QC
HLA-DRB1
HLA-DRA
HLA-DRB5
CCL21
C1QA
HLA-DQA1
FCGR3A
C1R
HLA-DPA1
CD74
HLA-DQB1
SERPING1
HLA-DQA2
TMEM176A
TMEM176B
CCL5
HLA-DMB
RGS1
FCGR2A
CD14
HLA-DRB6
FCER1G
HLA-DPB1
IDO1
IFI30
ITGB2
GZMB
TYROBP
IL2RG
LAPTM5
C2
CCL4
SRGN
CD52
FPR3
RNASE1
CD53
MZB1
CD163
CXCL11
ALOX5AP
CD3E
CPVL
GNLY
NKG7
CD2
GZMA
CD3D
NCF2
CYBB
VSIG4
GBP5
SPI1
CCL19
FOLR2
IL7R
CSF1R
SLC15A3
LTB
HLA-DMA
CD37
CCL3
TREM2
MS4A6A
CD7
FYB
SLCO2B1
WARS
MS4A4A
AIF1
CST7
FPR1
LY96
MAFB
C3AR1
PTPRC
ACP5
CD4
HCK
LCP2
CLEC7A
EVI2B
SDS
HLA-DQB2
FGL2
SELPLG
C5AR1
FAM26F
HLA-DOA
PLEK
GPR183
ELK2AP
PLA2G7
CD79A
WIPF1
RNASE6
CD48
HCST
CORO1A
SLAMF7
C1orf162
PRF1
MNDA
CCL13
LAIR1
IL2RB
IRF8
MPEG1
HAVCR2
RASSF4
NCKAP1L
IL10RA
MSR1
F13A1
SASH3
SLAMF8
SLA
LST1
GZMK
BCL2A1
CYTIP
LAG3
CIITA
FERMT3
DOK2
PILRA
IL4I1
GZMH
TRPV2
CCR1
SAMSN1
IGSF6
SLC7A7
CD86
WAS
STAB1
CD300A
SPOCK2
CD8A
S100B
TNFSF13B
ARHGAP9
EVI2A
CYTH4
ADAP2
ABI3
ITGAX
RCSD1
TBXAS1
LY86
DOCK2
MYO1F
PIK3AP1
PTPN7
ITGAM
ADAMDEC1
OSCAR
HK3
LAT2
