## Supplementary table 3 for "The evolution of genomic, transcriptomic, and single-cell protein markers of metastatic upper tract urothelial carcinoma"

### Sheet: Supplementary table 3
Metal Tag	Antibody
113In	Total Histone H3
141Pr	Alpha-smooth muscle actin (SMA)
143Nd	Vimentin
144Nd	CD206
146Nd	CD16
147Sm	CD163
148Nd	Pan-Keratin (C11)
149Sm	CD11b
150Nd	PD-1
151Eu	CD31
152Sm	CD45/CD86
153Eu	GATA3
155Gd	FoxP3
156Gd	CD4
158Gd	E-Cadherin
159Tb	CD68
160Gd	CD80
161Dy	CD20
162Dy	CD8a
163Dy	KRT5
167Er	GranzymeB
168Er	Ki-67
169Tm	collagen type I
170Er	CD3
173Yb	CD45RO
175Lu	PD-L1
176Yb	CD11c
